# Insularity forcing on plant persistence strategies in edaphic island systems

**DOI:** 10.1101/2021.05.13.444066

**Authors:** Luisa Conti, Francisco E. Méndez-Castro, Milan Chytrý, Lars Götzenberger, Michal Hájek, Michal Horsák, Borja Jiménez-Alfaro, Jitka Klimešová, David Zelený, Gianluigi Ottaviani

**Author notes:** **Corresponding author:** Luisa Conti, Faculty of Environmental Sciences, Czech University of Life Sciences, Prague. **Biosketch** LC is a plant ecologist, mainly interested in abiotic, biotic, and geographical drivers of plant assembly. She has also explored drivers of species temporal stability and ecosystem functions, as well as invasions dynamics and their impacts. Particularly, she uses plant functional patterns to unravel these ecological processes. More recently, she has also been investigating remote sensing approaches for quantifying taxonomical and functional diversity. https://www.researchgate.net/profile/Luisa-Conti.

## Abstract

**Aim:** Trait-based approaches are increasingly implemented in island biogeography, providing key insights into the eco-evolutionary dynamics of insular systems. However, what determines persistence of plant species once they have arrived and established in an island remains largely unexplored. Here, we examined links between non-acquisitive persistence strategies and insularity across three terrestrial edaphic island systems, hypothesising that insularity promotes strategies for local persistence.

**Location:** Europe: Western Carpathians, Moravia, and Cantabrian Range.

**Time period:** Present.

**Major taxa studied:** Vascular plants.

**Methods:** For each system, we used linear models at the island scale to test whether persistence-related plant trait patterns (average trait values and diversity) depend on three insularity metrics (island size, isolation and target effect). We focused on patterns of edaphic island specialists because, in contrast to matrix-derived species, their presence is confined to the edaphic islands.

**Results:** We found that insularity metrics explained large proportions in the variation of the average and diversity of persistence-related traits of edaphic island specialists. Insularity was associated with a decline in the proportion of island specialists that have clonal abilities, yet it affected trait values of specialists towards enhanced abilities to persist locally (e.g. more extensive lateral spread) while reducing trait variability. Higher degrees of insularity within the systems were translated to stronger effects on functional trait patterns.

**Main conclusions:** Insularity affects plant species diversity, distribution and forms in terrestrial island-like systems, similarly as it is assumed for true islands. Insularity – measured using a single (island size, isolation) or combined (target effect) predictors – may operate selecting for enhanced and less diverse persistence strategies. Ultimately, this process, which we call insularity forcing, operates as a selective process to promote species ability to avoid local extinction and to persist on terrestrial islands.
