## Supplemental table S1.2 for "Insularity forcing on plant persistence strategies in edaphic island systems"

### Sheet: Fens
Species	Specialist	Clonal
Achillea millefolium	0	1
Aconitum firmum	0	1
Agrimonia eupatoria	0	0
Agrostis canina	0	1
Agrostis capillaris	0	1
Agrostis stolonifera	0	1
Ajuga genevensis	0	1
Ajuga reptans	0	1
Alchemilla xanthochlora	0	1
Allium scorodoprasum	0	1
Alopecurus pratensis	0	1
Anemone nemorosa	0	1
Angelica sylvestris	0	0
Anthoxanthum odoratum	0	1
Anthriscus sylvestris	0	1
Aquilegia vulgaris	0	0
Arrhenatherum elatius	0	1
Asarum europaeum	0	1
Bellidiastrum michelii	0	1
Astragalus glycyphyllos	0	0
Astrantia major	0	1
Avenella flexuosa	0	1
Avenula pubescens	0	1
Bellidiastrum michelii	0	1
Betonica officinalis	0	1
Blysmus compressus	1	1
Brachypodium pinnatum	0	1
Brachypodium sylvaticum	0	1
Briza media	0	1
Bromus erectus	0	1
Calamagrostis canescens	0	1
Calamagrostis epigejos	0	1
Calamagrostis varia	0	1
Calluna vulgaris	0	1
Caltha palustris	0	1
Calystegia sepium	0	1
Campanula patula	0	0
Cardamine amara	0	1
Cardamine pratensis	0	1
Carex acuta	0	1
Carex acutiformis	0	1
Carex appropinquata	1	1
Carex canescens	0	1
Carex capillaris	0	1
Carex caryophyllea	0	1
Carex cespitosa	0	1
Carex chordorrhiza	1	1
Carex davalliana	1	1
Carex demissa	0	1
Carex diandra	1	1
Carex dioica	1	1
Carex distans	0	1
Carex disticha	0	1
Carex echinata	1	1
Carex flacca	0	1
Carex flava	1	1
Carex hartmanii	0	1
Carex hirta	0	1
Carex hostiana	1	1
Carex lasiocarpa	1	1
Carex lepidocarpa	1	1
Carex leporina	0	1
Carex limosa	1	1
Carex nigra	1	1
Carex ornithopoda	0	1
Carex pallescens	0	1
Carex panicea	1	1
Carex paniculata	0	1
Carex pulicaris	1	1
Carex rostrata	0	1
Carex sylvatica	0	1
Carex tomentosa	0	1
Carex umbrosa	0	1
Carex oederi	1	1
Centaurea jacea	0	0
Centaurium littorale	1	0
Cerastium holosteoides	0	1
Chaerophyllum hirsutum	0	1
Cirsium canum	0	1
Cirsium oleraceum	0	1
Cirsium palustre	0	0
Cirsium pannonicum	0	1
Cirsium rivulare	0	1
Cladium mariscus	1	1
Clematis species	0	NA
Colchicum autumnale	0	1
Convallaria majalis	0	1
Cortusa matthioli	0	1
Crepis mollis	0	0
Crepis paludosa	0	0
Cruciata verna	0	1
Cynosurus cristatus	0	0
Dactylis glomerata	0	1
Dactylorhiza fuchsii	0	0
Dactylorhiza incarnata	1	0
Dactylorhiza maculata	1	0
Dactylorhiza majalis	1	0
Danthonia decumbens	0	1
Daucus carota	0	0
Deschampsia cespitosa	0	0
Drosera anglica	1	1
Drosera rotundifolia	1	1
Eleocharis quinqueflora	1	1
Eleocharis uniglumis	0	1
Epilobium adenocaulon	0	1
Epilobium hirsutum	0	1
Epilobium obscurum	0	1
Epilobium palustre	0	1
Epilobium parviflorum	0	1
Epipactis palustris	1	1
Equisetum arvense	0	1
Equisetum fluviatile	0	1
Equisetum hyemale	0	1
Equisetum palustre	0	1
Equisetum sylvaticum	0	1
Equisetum telmateia	0	1
Equisetum variegatum	1	1
Eriophorum angustifolium	1	1
Eriophorum latifolium	1	1
Eupatorium cannabinum	0	1
Euphrasia officinalis	0	0
Festuca arundinacea	0	0
Festuca filiformis	0	0
Festuca ovina	0	0
Festuca pratensis agg.	0	0
Festuca rubra	0	1
Filipendula ulmaria	0	1
Filipendula vulgaris	0	1
Fragaria vesca	0	1
Galium species	0	NA
Galium aparine	0	0
Galium boreale	0	1
Galium elongatum	0	1
Galium palustre	0	1
Galium rivale	0	1
Galium uliginosum	0	1
Galium verum	0	1
Gentiana cruciata	0	0
Gentiana verna	0	1
Geranium palustre	0	1
Geranium sylvaticum	0	1
Geum rivale	0	1
Gladiolus imbricatus	0	1
Glaux maritima	1	1
Glechoma hederacea	0	1
Glyceria notata	0	1
Gymnadenia conopsea	0	0
Gymnadenia densiflora	1	1
Pilosella lactucella	0	1
Hieracium laevigatum	0	1
Pilosella officinarum	0	1
Hieracium species	0	NA
Holcus lanatus	0	1
Hydrocotyle vulgaris	1	1
Hypericum maculatum	0	1
Hypericum tetrapterum	0	1
Impatiens noli-tangere	0	0
Inula salicina	0	1
Iris sibirica	0	1
Juncus alpinoarticulatus	1	1
Juncus alpinoarticulatus	1	1
Juncus articulatus	0	1
Juncus bulbosus	0	1
Juncus conglomeratus	0	1
Juncus effusus	0	1
Juncus inflexus	0	1
Juncus subnodulosus	1	1
Knautia arvensis	0	0
Lathyrus pratensis	0	1
Scorzoneroides autumnalis	0	1
Leontodon hispidus	0	1
Leucanthemum vulgare	0	1
Ligularia sibirica	1	1
Linum catharticum	0	0
Liparis loeselii	1	1
Listera ovata	0	1
Lotus corniculatus	0	1
Lotus pedunculatus	0	1
Lotus tenuis	0	0
Luzula campestris	0	1
Luzula luzuloides	0	1
Luzula multiflora	0	1
Lychnis flos-cuculi	0	1
Lycopus europaeus	0	1
Lysimachia nemorum	0	1
Lysimachia nummularia	0	1
Lysimachia vulgaris	0	1
Lythrum salicaria	0	1
Maianthemum bifolium	0	1
Melampyrum nemorosum	0	0
Melica nutans	0	1
Mentha aquatica	0	1
Mentha arvensis	0	1
Mentha longifolia	0	1
Mentha √óverticillata agg.	0	1
Menyanthes trifoliata	1	1
Molinia arundinacea	0	1
Molinia caerulea	0	1
Myosotis laxiflora	0	NA
Myosotis nemorosa	0	1
Nardus stricta	0	1
Odontites vulgaris	0	NA
Ononis arvensis	0	1
Ophioglosum vulgatum	0	NA
Ophrys holubyana	0	NA
Orchis militaris	0	1
Orobanche flava	0	1
Parnassia palustris	1	1
Pastinaca sativa	0	0
Pedicularis palustris	1	0
Pedicularis sceptrum-carolinum	1	0
Pedicularis sylvatica	0	0
Bistorta officinalis	0	1
Persicaria vivipara	0	NA
Petasites albus	0	1
Petasites hybridus	0	1
Petasites kablikianus	0	1
Peucedanum palustre	0	1
Phleum pratense	0	1
Phragmites australis	0	1
Phyteuma orbiculare	0	0
Pimpinella major	0	0
Pimpinella saxifraga	0	0
Pinguicula alpina	1	NA
Pinguicula vulgaris	1	1
Plantago lanceolata	0	1
Plantago major	0	1
Plantago maritima	1	0
Plantago media	0	1
Platanthera bifolia	0	0
Poa compressa	0	1
Poa humilis	0	1
Poa palustris	0	1
Poa pratensis	0	1
Poa trivialis	0	1
Polemonium caeruleum	0	1
Polygala amara	0	0
Polygala amarella	1	0
Polygala comosa	0	0
Polygala vulgaris	0	0
Persicaria bistorta	0	NA
Potentilla anserina	0	1
Potentilla erecta	0	1
Comarum palustre	0	1
Potentilla reptans	0	1
Primula elatior	0	1
Primula farinosa	1	1
Primula veris	0	1
Prunella vulgaris	0	1
Pyrola rotundifolia	0	1
Ranunculus acris	0	0
Ranunculus auricomus agg.	0	1
Ranunculus flammula	0	1
Ranunculus repens	0	1
Rhinanthus minor	0	0
Rhinanthus serotinus	0	NA
Rumex acetosa	0	1
Rumex alpestris	0	NA
Sanguisorba minor	0	1
Sanguisorba officinalis	0	1
Scheuchzeria palustris	1	1
Schoenoplectus tabernaemontani	0	1
Schoenus ferrugineus	1	1
Scirpus sylvaticus	0	1
Scorzonera humilis	0	0
Selinum carvifolia	0	0
Senecio subalpinus	0	1
Serratula tinctoria	0	1
Sesleria uliginosa	1	1
Sesleria caerulea	0	0
Silaum silaus	0	0
Silene pusilla	0	NA
Sisyrinchium bermudiana	0	NA
Stellaria alsine	0	1
Succisa pratensis	0	1
Swertia perennis	1	1
Symphytum officinale	0	1
Taraxacum sect. Palustria	0	0
Taraxacum sect. Taraxacum	0	0
Tephroseris crispa	0	0
Lotus maritimus	0	1
Tofieldia calyculata	1	1
Trichophorum pumilum	1	NA
Trientalis europaea	0	1
Trifolium dubium	0	0
Trifolium fragiferum	0	1
Trifolium montanum	0	0
Trifolium pratense	0	0
Trifolium repens	0	1
Triglochin concinna	1	NA
Triglochin palustris	1	1
Trollius europaeus	0	NA
Tussilago farfara	0	1
Typha angustifolia	0	1
Typha latifolia	0	1
Urtica dioica	0	1
Utricularia australis	0	1
Utricularia minor	1	1
Utricularia vulgaris	0	1
Vaccinium myrtillus	0	1
Vaccinium oxycoccos	0	1
Vaccinium vitis-idaea	0	1
Valeriana dioica	1	1
Valeriana officinalis	0	1
Valeriana simplicifolia	1	1
Valeriana tripteris	0	1
Veratrum album subsp. lobelianum	0	1
Veronica beccabunga	0	1
Veronica chamaedrys	0	1
Veronica scutellata	0	1
Vicia cracca	0	1
Vicia sativa agg.	0	0
Vicia sepium	0	1
Viola biflora	0	1
Viola canina	0	1
Viola palustris	1	1
Viola riviniana	0	1

### Sheet: Outcrops
Species	Specialist	Clonal
Agrostis vinealis	1	1
Artemisia campestris	1	0
Centaurea stoebe	1	0
Dianthus deltoides	1	0
Euphrasia stricta	1	0
Festuca ovina	1	0
Festuca rupicola	1	1
Helianthemum nummularium	1	1
Helichrysum arenarium	1	1
Pilosella officinarum	1	1
Jasione montana	1	0
Jovibarba globifera	1	1
Koeleria macrantha	1	0
Silene viscaria	1	NA
Phleum phleoides	1	1
Pimpinella saxifraga	1	0
Potentilla heptaphylla	1	1
Potentilla tabernaemontani	1	NA
Pulsatilla grandis	1	1
Scleranthus perennis	1	0
Sedum acre	1	1
Sedum sexangulare	1	1
Seseli osseum	1	1
Silene nutans	1	1
Thymus pulegioides	1	1
Verbascum chaixii	1	1
Veronica dillenii	1	0
Veronica prostrata	1	1
Veronica verna	1	0
Achillea millefolium agg.	0	1
Acinos arvensis	0	0
Agrostis capillaris	0	1
Agrostis stolonifera	0	1
Ajuga genevensis	0	1
Allium oleraceum	0	1
Alopecurus pratensis	0	1
Anagallis arvensis	0	0
Anchusa officinalis	0	0
Anthemis arvensis	0	0
Anthoxanthum odoratum	0	1
Anthriscus sylvestris	0	1
Apera spica-venti	0	0
Arabidopsis thaliana	0	0
Turritis glabra	0	0
Arctium tomentosum	0	0
Arenaria serpyllifolia	0	0
Arrhenatherum elatius	0	1
Asperula cynanchica	0	0
Astragalus glycyphyllos	0	0
Atriplex sagittata	0	0
Avena sativa	0	0
Avenula pubescens	0	1
Ballota nigra	0	0
Berteroa incana	0	0
Brassica napus	0	0
Bromus hordeaceus	0	0
Bromus sterilis	0	0
Bromus tectorum	0	0
Bryonia alba	0	0
Calamagrostis epigejos	0	1
Camelina microcarpa	0	0
Capsella bursa-pastoris	0	0
Lepidium draba	0	1
Carduus acanthoides	0	0
Carex hirta	0	1
Carex muricata agg.	0	1
Centaurea cyanus	0	0
Centaurea jacea	0	0
Centaurea scabiosa	0	1
Chelidonium majus	0	0
Chenopodium album agg.	0	0
Cirsium arvense	0	1
Convolvulus arvensis	0	1
Conyza canadensis	0	0
Cynoglossum officinale	0	0
Dactylis glomerata	0	1
Descurainia sophia	0	0
Dryopteris filix-mas	0	1
Echium vulgare	0	0
Elymus repens	0	1
Epilobium angustifolium	0	1
Epilobium tetragonum	0	1
Erigeron annuus	0	1
Erodium cicutarium	0	0
Euphorbia esula	0	1
Fagopyrum esculentum	0	0
Fallopia convolvulus	0	0
Festuca arundinacea	0	0
Festuca pratensis agg.	0	0
Festuca rubra	0	1
Filago arvensis	0	0
Fragaria moschata	0	1
Fragaria vesca	0	1
Fumaria officinalis	0	0
Galeopsis bifida	0	0
Galeopsis ladanum	0	0
Galeopsis pernhofferi	0	1
Galeopsis pubescens	0	0
Galium album	0	1
Galium aparine	0	0
Galium pusillum	0	NA
Galium verum agg.	0	1
Geranium pratense	0	1
Geranium pusillum	0	0
Geum urbanum	0	1
Gnaphalium sylvaticum	0	1
Heracleum sphondylium	0	1
Herniaria glabra	0	0
Hieracium laevigatum	0	1
Hieracium sabaudum	0	1
Hypericum perforatum	0	1
Hypochaeris radicata	0	1
Impatiens parviflora	0	0
Koeleria pyramidata	0	1
Lactuca serriola	0	0
Lamium album	0	1
Lamium amplexicaule	0	0
Lamium purpureum	0	0
Leontodon hispidus	0	1
Leonurus cardiaca	0	1
Lepidium campestre	0	0
Lepidium sativum	0	0
Leucanthemum vulgare agg.	0	1
Linaria vulgaris	0	1
Lolium perenne	0	0
Lotus corniculatus	0	1
Luzula campestris agg.	0	1
Matricaria chamomilla	0	0
Matricaria discoidea	0	0
Medicago lupulina	0	1
Medicago sativa	0	1
Myosotis ramosissima	0	0
Persicaria lapathifolia	0	0
Sedum hybridum	0	1
Phleum pratense	0	1
Plantago lanceolata	0	1
Plantago major	0	1
Plantago media	0	1
Poa angustifolia	0	1
Poa annua	0	1
Poa compressa	0	1
Poa nemoralis	0	1
Poa trivialis	0	1
Polygonum aviculare agg.	0	0
Potentilla anserina	0	1
Potentilla argentea	0	0
Potentilla incana	0	1
Potentilla pusilla	0	NA
Potentilla reptans	0	1
Rumex acetosa	0	1
Rumex acetosella	0	1
Rumex crispus	0	1
Sanguisorba minor	0	1
Scabiosa ochroleuca	0	0
Scleranthus annuus	0	0
Securigera varia	0	1
Sedum album	0	1
Sedum rupestre	0	1
Senecio jacobaea	0	1
Senecio viscosus	0	0
Setaria viridis	0	0
Silene latifolia	0	1
Silene otites	0	0
Silene vulgaris	0	0
Stellaria graminea	0	1
Stellaria media	0	0
Tanacetum vulgare	0	1
Taraxacum sect. Taraxacum	0	0
Thlaspi arvense	0	0
Tragopogon dubius	0	0
Trifolium arvense	0	0
Trifolium aureum	0	0
Trifolium campestre	0	0
Trifolium pratense	0	0
Trifolium repens	0	1
Tripleurospermum inodorum	0	0
Urtica dioica	0	1
Verbascum densiflorum	0	0
Verbascum lychnitis	0	0
Veronica arvensis	0	0
Veronica chamaedrys agg.	0	1
Veronica officinalis	0	1
Vicia angustifolia	0	0
Vicia cracca	0	1
Vicia hirsuta	0	0
Vicia sativa	0	0
Vicia sepium	0	1
Vicia tetrasperma	0	0
Vicia villosa	0	0
Viola arvensis	0	0
Viola canina	0	1
Allium vineale	0	1
Artemisia absinthium	0	1
Artemisia vulgaris	0	0
Campanula rotundifolia agg.	0	0
Carex caryophyllea	0	1
Carlina acaulis	0	1
Cerastium arvense	0	1
Eryngium campestre	0	0
Fragaria viridis	0	1
Knautia arvensis	0	0
Rhinanthus minor	0	0
Trifolium alpestre	0	1
Trifolium montanum	0	0

### Sheet: Mountaintops
Species	Specialist	Clonal
Achillea millefolium	0	1
Agrostis capillaris	0	1
Agrostis delicatula	0	1
Agrostis rupestris	0	1
Agrostis tileni	1	1
Agrostis vinealis	0	1
Ajuga pyramidalis	0	1
Alchemilla alpina	0	1
Alchemilla catalaunica	0	1
Alchemilla fulgida	1	1
Alchemilla saxatilis	1	1
Alchemilla transiens	1	1
Androsace cantabrica	1	1
Androsace primuliflora	0	0
Antennaria dioica	1	1
Anthemis cretica subsp. carpatica	1	0
Anthoxanthum odoratum	0	1
Anthyllis vulneraria	0	0
Arabis alpina	1	0
Armeria alliacea	0	0
Armeria cantabrica	0	0
Armeria duriaei	1	0
Asphodelus albus	0	1
Bellardiochloa variegata	1	1
Biscutella valentina	0	1
Botrychium lunaria	1	1
Calluna vulgaris	0	0
Campanula rotundifolia	0	1
Campanula scheuchzeri	1	1
Carduus carpetanus	0	0
Carex asturica	0	1
Carex foetida	0	0
Carex pyrenaica	0	0
Cerastium arvense	0	1
Cerastium cerastoides	0	0
Cerastium gracile	0	0
Conopodium arvense	0	1
Conopodium majus	0	1
Cruciata glabra	0	1
Cryptogramma crispa	0	1
Daboecia cantabrica	0	0
Deschampsia flexuosa	0	1
Dianthus deltoides	0	1
Dianthus hyssopifolius	0	0
Dianthus langeanus	1	0
Dianthus pungens subsp. brachyanthus	0	0
Digitalis purpurea	0	0
Erigeron alpinus	0	1
Eryngium bourgatii	0	0
Euphrasia hirtella	0	0
Euphrasia minima	0	0
Euphrasia salisburgensis	0	0
Festuca eskia	1	1
Festuca glacialis	0	1
Festuca iberica	0	1
Festuca indigesta	1	1
Festuca nigrescens	0	1
Festuca ovina	0	1
Festuca paniculata	0	1
Festuca rubra	0	1
Festuca summilusitana	1	0
Galium saxatile	0	1
Genista obtusiramea	0	0
Genista sagittalis	0	0
Genista tridentata	0	0
Gentiana lutea	1	0
Gentiana verna	0	1
Helianthemum croceum	0	0
Helictotrichon marginatum	0	1
Helictotrichon sedenense	0	1
Hieracium loscosianum	0	1
Hieracium pallidum	0	1
Hieracium schmidtii	0	1
Homogyne alpina	0	1
Hypericum richeri subsp. burseri	1	0
Hypochaeris radicata	0	1
Jasione crispa	1	0
Jasione laevis	0	1
Jasione montana	0	0
Juncus trifidus	1	1
Jurinea humilis	0	1
Koeleria caudata	0	1
Leucanthemopsis flaveola	0	1
Leucanthemopsis pallida	0	1
Linaria alpina subsp. filicaulis	0	0
Linaria saxatilis	0	0
Linaria supina	0	0
Lotus corniculatus	0	0
Luzula caespitosa	0	1
Luzula campestris	0	1
Luzula hispanica	1	1
Luzula nutans	1	1
Lychnis alpina	1	0
Malva moschata	0	0
Meum athamanticum	0	0
Minuartia recurva	1	0
Murbeckiella boryi	0	0
Myosotis alpestris	0	1
Nardus stricta	0	1
Omalotheca supina	1	1
Omalotheca sylvatica	1	0
Oreochloa blanka	1	1
Paronychia polygonifolia	1	0
Pedicularis verticillata	0	0
Phalacrocarpum oppositifolium	0	1
Phyteuma hemisphaericum	1	0
Pilosella castellana	0	1
Pilosella hypeurya	0	1
Pilosella lactucella subsp. nana	0	1
Pilosella officinarum	0	1
Pilosella piloselloides	0	1
Plantago alpina	1	0
Poa alpina	0	1
Poa cenisia	0	1
Poa minor	0	1
Polygala edmundi	0	0
Polygala serpyllifolia	0	0
Polygala vulgaris	0	0
Potentilla crantzii	1	0
Potentilla erecta	0	1
Pulsatilla vernalis	1	0
Ranunculus amplexicaulis	1	1
Ranunculus bulbosus	0	1
Ranunculus parviflorus	0	1
Rumex acetosella subsp. angiocarpus	0	1
Rumex suffruticosus	1	0
Sanguisorba minor	0	0
Saxifraga moschata	0	0
Saxifraga oppositifolia	0	1
Saxifraga pentadactylis subsp. willkommian	0	0
Saxifraga spathularis	0	1
Scilla verna	0	1
Scorzoneroides autumnalis	0	1
Scorzoneroides pyrenaica	1	1
Sedum alpestre	0	1
Sedum anglicum	0	1
Sedum brevifolium	0	1
Sedum candolleanum	1	0
Sedum hirsutum	0	1
Sempervivum arachnoideum	0	1
Sempervivum vicentei	0	1
Senecio carpetanus	0	1
Sideritis hyssopifolia	0	0
Silene acaulis	1	0
Silene ciliata	1	0
Silene foetida	1	0
Silene legionensis	0	0
Silene nutans	0	0
Silene rupestris	0	0
Silene vulgaris	0	1
Solidago virgaurea	0	1
Spergula viscosa	0	0
Teesdaliopsis conferta	1	0
Thalictrum alpinum	0	1
Thalictrum minus	0	1
Thymelaea coridifolia subsp. dendrobryum	1	0
Thymus praecox subsp. britannicus	0	1
Thymus pulegioides	0	0
Trifolium alpinum	1	0
Trisetum hispidum	0	1
Vaccinium myrtillus	0	1
Vaccinium uliginosum	0	1
Valeriana tuberosa	0	1
Veronica fruticans	0	0
Veronica officinalis	0	1
Viola bubanii	0	1
Viola rupestris	0	0
